# Subtype-Resolved Pain-Signaling Architectures Reveal Conserved Drug-Target Interaction Networks in DRG Nociceptors

**DOI:** 10.64898/2026.04.14.718550

**Authors:** Alexandre Martins do Nascimento, Felipe Monteleone Vieceli, Chao Yun Irene Yan, Eduardo Moraes Reis, Deborah Schechtman

**Affiliations:** Department of Biochemistry, Institute of Chemistry, University of São Paulo, São Paulo, Brazil; Department of Cell and Developmental Biology, Institute of Biomedical Sciences, University of São Paulo, Brazil

**Author notes:** correspondence should be addressed to: D.S. - Institute of Chemistry, 748, Lineu Prestes Av., Butantã, São Paulo, Brazil, 05508-000. (lead contact); Co-corresponding authors: F.M.V. -; A.M.d.N. these authors contributed equally (Alexandre Martins do Nascimento, Felipe Monteleone Vieceli).

**Keywords:** Pain, Analgesics, Drug Targets, Protein-protein Interactions, Signal Transduction, Dorsal Root Ganglia (DRG)

## Abstract

Pain management has been challenging and a major obstacle lies in the limited translational success between preclinical studies, often based on rodent models and evoked nociception behavioral assays, whose validity is often questioned. The dorsal root ganglia (DRG) contains diverse nociceptor subtypes that serve as the primary afferent pathways for detecting painful stimuli and analgesics often target proteins expressed in nociceptors. This makes the distinct protein repertoires and molecular interactors within nociceptor subtypes a key focus for understanding which molecular players drive pain processing and how they may be therapeutically targeted. The confirmation of cross-species conservation of pain-related signaling pathways, mediated by nociceptors, could help to elucidate the molecular mechanisms by which the drugs act across species. In this context, we constructed and compared experimentally-validated protein-protein interaction (PPI) networks based on drug targets and their direct binding partners for nociceptor subtypes supported by single-nuclei transcriptome data from mouse and human DRGs. We found that overall gene expression is more conserved across mice than in human nociceptor subtypes, indicating a higher degree of molecular specialization of human nociceptors. Overall signaling network analyses revealed subtype- and species-specific conservation related to pain signaling, with some particularities, in which key drug targets mediate broader cellular processes beyond pain signaling and neuronal depolarization. Altogether, this resource may help to further understand the molecular mechanisms of specific drug targeting, and the proposed workflow can be used to identify and prioritize pain-related pathways in the DRG, advancing target identification and translational medicine.
