## Supplemental Data Files for "Subtype-Resolved Pain-Signaling Architectures Reveal Conserved Drug-Target Interaction Networks in DRG Nociceptors": Data File S2.xlsx

### Sheet: Sheet 1
	Human_Mrgprd	Human_Trpm8	Human_Sst	Human_Calca+Sstr2	Human_Th	Human_Calca+Adra2a	Human_Calca+Dcn	Human_Calca+Oprk1	Human_Rxfp1	C. Macaque_Mrgprd	C. Macaque_Th	C. Macaque_Calca+Adra2a	C. Macaque_Sst	C. Macaque_Calca+Sstr2	C. Macaque_Rxfp1	C. Macaque_Trpm8	C. Macaque_Calca+Oprk1	C. Macaque_Calca+Dcn	Guinea pig_Mrgprd	Guinea pig_Calca+Sstr2	Guinea pig_Trpm8	Guinea pig_Rxfp1	Guinea pig_Sst	Guinea pig_Th	Guinea pig_Calca+Oprk1	Guinea pig_Calca+Adra2a	Guinea pig_Calca+Dcn	Mouse_Calca+Adra2a	Mouse_Calca+Sstr2	Mouse_Th	Mouse_Calca+Dcn	Mouse_Trpm8	Mouse_Mrgpra3+Mrgprb4	Mouse_Calca+Oprk1	Mouse_Rxfp1	Mouse_Sst	Mouse_Mrgprd	Mouse_Mrgpra3+Trpv1
Human_Mrgprd	1	0.722542	0.760838	0.573615	0.673659	0.627549	0.52119	0.574374	0.210152	0.465746	0.484574	0.360387	0.481792	0.491958	0.471084	0.483057	0.35502	0.373531	0.479882	0.467225	0.471377	0.487494	0.365126	0.469377	0.41626	0.353038	0.448806	0.538333	0.536958	0.519995	0.52736	0.524467	0.489556	0.508871	0.482193	0.51739	0.522892	0.521509
Human_Trpm8	0.722542	1	0.708494	0.612863	0.66167	0.622442	0.561123	0.562067	0.226049	0.429773	0.458714	0.334484	0.450988	0.470733	0.461272	0.473916	0.335771	0.365245	0.451517	0.448258	0.459508	0.476403	0.33825	0.44988	0.396078	0.328874	0.43484	0.512851	0.516432	0.493469	0.516088	0.518041	0.461665	0.485322	0.482744	0.487539	0.492422	0.492148
Human_Sst	0.760838	0.708494	1	0.657072	0.639458	0.714286	0.557742	0.525078	0.226924	0.43617	0.465435	0.38597	0.469621	0.484774	0.459752	0.462355	0.360926	0.37045	0.460192	0.461851	0.468076	0.468039	0.381743	0.437451	0.396475	0.368104	0.426244	0.526733	0.523797	0.491166	0.51763	0.521084	0.457844	0.479235	0.490647	0.509091	0.496331	0.498377
Human_Calca+Sstr2	0.573615	0.612863	0.657072	1	0.564875	0.689103	0.610713	0.391585	0.284668	0.337702	0.383324	0.330125	0.37062	0.406157	0.384615	0.374626	0.313805	0.328261	0.36198	0.375608	0.389604	0.38473	0.307414	0.333255	0.303169	0.300017	0.331486	0.41143	0.420511	0.377309	0.430251	0.443374	0.34081	0.360874	0.449517	0.397447	0.380299	0.385284
Human_Th	0.673659	0.66167	0.639458	0.564875	1	0.569191	0.518681	0.521061	0.21963	0.414268	0.441161	0.327947	0.425695	0.437436	0.430637	0.434292	0.321457	0.3451	0.439565	0.426911	0.432507	0.443265	0.329953	0.436143	0.381189	0.322549	0.414404	0.483879	0.484427	0.474635	0.484467	0.47988	0.444536	0.461279	0.456166	0.464934	0.473397	0.469241
Human_Calca+Adra2a	0.627549	0.622442	0.714286	0.689103	0.569191	1	0.5657	0.459254	0.231311	0.384847	0.413479	0.396881	0.411741	0.433786	0.405402	0.408355	0.35401	0.335555	0.411265	0.422001	0.421823	0.416631	0.375249	0.38372	0.363626	0.371731	0.381979	0.480882	0.479801	0.438492	0.468693	0.467414	0.404952	0.427076	0.449854	0.458085	0.439995	0.445339
Human_Calca+Dcn	0.52119	0.561123	0.557742	0.610713	0.518681	0.5657	1	0.414201	0.252677	0.3232	0.351044	0.293147	0.346034	0.368516	0.355653	0.354751	0.284445	0.304307	0.350179	0.356755	0.367289	0.369994	0.286862	0.338581	0.306073	0.280287	0.338392	0.39894	0.40347	0.374866	0.412939	0.416704	0.346239	0.362462	0.409727	0.38358	0.377541	0.376659
Human_Calca+Oprk1	0.574374	0.562067	0.525078	0.391585	0.521061	0.459254	0.414201	1	0.147671	0.45824	0.416228	0.299617	0.439156	0.427808	0.410474	0.4474	0.312115	0.355428	0.472666	0.4525	0.423903	0.456485	0.323538	0.527271	0.475502	0.322844	0.501859	0.526326	0.513797	0.527676	0.483915	0.446706	0.554383	0.56575	0.390522	0.485363	0.524281	0.527115
Human_Rxfp1	0.210152	0.226049	0.226924	0.284668	0.21963	0.231311	0.252677	0.147671	1	0.138696	0.162382	0.135672	0.157164	0.169464	0.170794	0.159633	0.14324	0.155538	0.151324	0.155723	0.174733	0.168107	0.127168	0.136667	0.121381	0.120008	0.13728	0.156945	0.163124	0.147977	0.17433	0.185499	0.130947	0.139098	0.206114	0.15851	0.149252	0.148806
C. Macaque_Mrgprd	0.465746	0.429773	0.43617	0.337702	0.414268	0.384847	0.3232	0.45824	0.138696	1	0.740535	0.551904	0.808559	0.729683	0.678879	0.760601	0.539169	0.527223	0.486507	0.464439	0.44173	0.456846	0.355949	0.499196	0.44998	0.35082	0.463722	0.488467	0.472378	0.4862	0.440896	0.418859	0.498587	0.50277	0.368488	0.466509	0.489314	0.479562
C. Macaque_Th	0.484574	0.458714	0.465435	0.383324	0.441161	0.413479	0.351044	0.416228	0.162382	0.740535	1	0.606829	0.789933	0.806407	0.759058	0.799103	0.54123	0.537418	0.452672	0.446152	0.44732	0.455524	0.351756	0.443434	0.393364	0.341477	0.422166	0.463357	0.459307	0.45622	0.445196	0.44179	0.431616	0.446177	0.402172	0.442867	0.453612	0.448055
C. Macaque_Calca+Adra2a	0.360387	0.334484	0.38597	0.330125	0.327947	0.396881	0.293147	0.299617	0.135672	0.551904	0.606829	1	0.613787	0.63883	0.555556	0.584576	0.564618	0.43129	0.354712	0.362417	0.355595	0.343459	0.373625	0.325123	0.326425	0.378415	0.322057	0.371306	0.362223	0.343895	0.341138	0.342047	0.325344	0.337951	0.309197	0.359887	0.344807	0.340906
C. Macaque_Sst	0.481792	0.450988	0.469621	0.37062	0.425695	0.411741	0.346034	0.439156	0.157164	0.808559	0.789933	0.613787	1	0.823793	0.740419	0.81596	0.549408	0.541709	0.46879	0.458374	0.452408	0.461026	0.360147	0.463339	0.418427	0.348743	0.442969	0.483033	0.475327	0.467641	0.451728	0.437939	0.460912	0.472357	0.391904	0.46224	0.472261	0.467485
C. Macaque_Calca+Sstr2	0.491958	0.470733	0.484774	0.406157	0.437436	0.433786	0.368516	0.427808	0.169464	0.729683	0.806407	0.63883	0.823793	1	0.767185	0.819764	0.552904	0.560712	0.45698	0.457478	0.45891	0.463579	0.355537	0.442824	0.397621	0.347118	0.430125	0.477773	0.471738	0.454734	0.462889	0.452095	0.437197	0.456019	0.411796	0.453095	0.457869	0.458315
C. Macaque_Rxfp1	0.471084	0.461272	0.459752	0.384615	0.430637	0.405402	0.355653	0.410474	0.170794	0.678879	0.759058	0.555556	0.740419	0.767185	1	0.782508	0.513292	0.539617	0.439024	0.434535	0.445263	0.456174	0.33487	0.434585	0.380816	0.322992	0.414318	0.452796	0.453527	0.444649	0.447809	0.446733	0.417608	0.436233	0.410697	0.435467	0.440846	0.439743
C. Macaque_Trpm8	0.483057	0.473916	0.462355	0.374626	0.434292	0.408355	0.354751	0.4474	0.159633	0.760601	0.799103	0.584576	0.81596	0.819764	0.782508	1	0.536453	0.550622	0.47082	0.463888	0.46429	0.477033	0.350728	0.474006	0.419335	0.34375	0.451317	0.485965	0.478377	0.475066	0.462395	0.454622	0.462797	0.476799	0.405426	0.459986	0.475192	0.469971
C. Macaque_Calca+Oprk1	0.35502	0.335771	0.360926	0.313805	0.321457	0.35401	0.284445	0.312115	0.14324	0.539169	0.54123	0.564618	0.549408	0.552904	0.513292	0.536453	1	0.42117	0.347371	0.349914	0.351571	0.342816	0.315569	0.332533	0.320587	0.314927	0.323657	0.362201	0.353607	0.342883	0.339108	0.335553	0.331384	0.344927	0.305409	0.345856	0.346346	0.341345
C. Macaque_Calca+Dcn	0.373531	0.365245	0.37045	0.328261	0.3451	0.335555	0.304307	0.355428	0.155538	0.527223	0.537418	0.43129	0.541709	0.560712	0.539617	0.550622	0.42117	1	0.359402	0.356872	0.358913	0.367305	0.277354	0.365762	0.332371	0.268694	0.355466	0.371312	0.363985	0.357392	0.363336	0.354889	0.355794	0.36828	0.331963	0.348423	0.358352	0.358905
Guinea pig_Mrgprd	0.479882	0.451517	0.460192	0.36198	0.439565	0.411265	0.350179	0.472666	0.151324	0.486507	0.452672	0.354712	0.46879	0.45698	0.439024	0.47082	0.347371	0.359402	1	0.813157	0.734131	0.734151	0.618851	0.764034	0.681493	0.599403	0.698292	0.555647	0.52786	0.550391	0.496326	0.475794	0.550047	0.55844	0.424641	0.530951	0.551862	0.53445
Guinea pig_Calca+Sstr2	0.467225	0.448258	0.461851	0.375608	0.426911	0.422001	0.356755	0.4525	0.155723	0.464439	0.446152	0.362417	0.458374	0.457478	0.434535	0.463888	0.349914	0.356872	0.813157	1	0.785949	0.746787	0.656095	0.701279	0.659564	0.666438	0.692852	0.5454	0.524159	0.524562	0.491648	0.476897	0.517673	0.53528	0.433827	0.51832	0.525414	0.513801
Guinea pig_Trpm8	0.471377	0.459508	0.468076	0.389604	0.432507	0.421823	0.367289	0.423903	0.174733	0.44173	0.44732	0.355595	0.452408	0.45891	0.445263	0.46429	0.351571	0.358913	0.734131	0.785949	1	0.776975	0.617172	0.636874	0.571228	0.59333	0.626763	0.514794	0.507945	0.504111	0.490235	0.492993	0.474256	0.491698	0.454884	0.503504	0.504216	0.492781
Guinea pig_Rxfp1	0.487494	0.476403	0.468039	0.38473	0.443265	0.416631	0.369994	0.456485	0.168107	0.456846	0.455524	0.343459	0.461026	0.463579	0.456174	0.477033	0.342816	0.367305	0.734151	0.746787	0.776975	1	0.564248	0.689786	0.588199	0.545469	0.650786	0.528234	0.518949	0.523336	0.503213	0.500669	0.5012	0.518099	0.459257	0.509819	0.520625	0.512729
Guinea pig_Sst	0.365126	0.33825	0.381743	0.307414	0.329953	0.375249	0.286862	0.323538	0.127168	0.355949	0.351756	0.373625	0.360147	0.355537	0.33487	0.350728	0.315569	0.277354	0.618851	0.656095	0.617172	0.564248	1	0.498335	0.531481	0.806109	0.498361	0.427851	0.411401	0.403324	0.378302	0.378751	0.385002	0.396384	0.345758	0.419986	0.404903	0.393089
Guinea pig_Th	0.469377	0.44988	0.437451	0.333255	0.436143	0.38372	0.338581	0.527271	0.136667	0.499196	0.443434	0.325123	0.463339	0.442824	0.434585	0.474006	0.332533	0.365762	0.764034	0.701279	0.636874	0.689786	0.498335	1	0.732628	0.494891	0.750636	0.558147	0.534857	0.578652	0.499087	0.469628	0.602539	0.601401	0.406239	0.526838	0.567135	0.554972
Guinea pig_Calca+Oprk1	0.41626	0.396078	0.396475	0.303169	0.381189	0.363626	0.306073	0.475502	0.121381	0.44998	0.393364	0.326425	0.418427	0.397621	0.380816	0.419335	0.320587	0.332371	0.681493	0.659564	0.571228	0.588199	0.531481	0.732628	1	0.537131	0.675592	0.513106	0.485239	0.51453	0.442894	0.415999	0.547737	0.550779	0.360285	0.483223	0.509851	0.500257
Guinea pig_Calca+Adra2a	0.353038	0.328874	0.368104	0.300017	0.322549	0.371731	0.280287	0.322844	0.120008	0.35082	0.341477	0.378415	0.348743	0.347118	0.322992	0.34375	0.314927	0.268694	0.599403	0.666438	0.59333	0.545469	0.806109	0.494891	0.537131	1	0.503879	0.428461	0.407398	0.401	0.371566	0.365801	0.382814	0.396921	0.332613	0.410852	0.399261	0.385871
Guinea pig_Calca+Dcn	0.448806	0.43484	0.426244	0.331486	0.414404	0.381979	0.338392	0.501859	0.13728	0.463722	0.422166	0.322057	0.442969	0.430125	0.414318	0.451317	0.323657	0.355466	0.698292	0.692852	0.626763	0.650786	0.498361	0.750636	0.675592	0.503879	1	0.533263	0.512968	0.535046	0.482232	0.449201	0.556906	0.56739	0.395749	0.499083	0.531457	0.522025
Mouse_Calca+Adra2a	0.538333	0.512851	0.526733	0.41143	0.483879	0.480882	0.39894	0.526326	0.156945	0.488467	0.463357	0.371306	0.483033	0.477773	0.452796	0.485965	0.362201	0.371312	0.555647	0.5454	0.514794	0.528234	0.427851	0.558147	0.513106	0.428461	0.533263	1	0.842105	0.782119	0.756407	0.689178	0.733062	0.804726	0.5774	0.78838	0.8003	0.792872
Mouse_Calca+Sstr2	0.536958	0.516432	0.523797	0.420511	0.484427	0.479801	0.40347	0.513797	0.163124	0.472378	0.459307	0.362223	0.475327	0.471738	0.453527	0.478377	0.353607	0.363985	0.52786	0.524159	0.507945	0.518949	0.411401	0.534857	0.485239	0.407398	0.512968	0.842105	1	0.764071	0.794716	0.732231	0.693363	0.765795	0.610875	0.793962	0.77382	0.776939
Mouse_Th	0.519995	0.493469	0.491166	0.377309	0.474635	0.438492	0.374866	0.527676	0.147977	0.4862	0.45622	0.343895	0.467641	0.454734	0.444649	0.475066	0.342883	0.357392	0.550391	0.524562	0.504111	0.523336	0.403324	0.578652	0.51453	0.401	0.535046	0.782119	0.764071	1	0.706635	0.668589	0.760435	0.785269	0.560226	0.748371	0.83996	0.795872
Mouse_Calca+Dcn	0.52736	0.516088	0.51763	0.430251	0.484467	0.468693	0.412939	0.483915	0.17433	0.440896	0.445196	0.341138	0.451728	0.462889	0.447809	0.462395	0.339108	0.363336	0.496326	0.491648	0.490235	0.503213	0.378302	0.499087	0.442894	0.371566	0.482232	0.756407	0.794716	0.706635	1	0.770771	0.630224	0.684655	0.665697	0.715579	0.701364	0.719298
Mouse_Trpm8	0.524467	0.518041	0.521084	0.443374	0.47988	0.467414	0.416704	0.446706	0.185499	0.418859	0.44179	0.342047	0.437939	0.452095	0.446733	0.454622	0.335553	0.354889	0.475794	0.476897	0.492993	0.500669	0.378751	0.469628	0.415999	0.365801	0.449201	0.689178	0.732231	0.668589	0.770771	1	0.572629	0.610984	0.740329	0.679327	0.658172	0.663702
Mouse_Mrgpra3+Mrgprb4	0.489556	0.461665	0.457844	0.34081	0.444536	0.404952	0.346239	0.554383	0.130947	0.498587	0.431616	0.325344	0.460912	0.437197	0.417608	0.462797	0.331384	0.355794	0.550047	0.517673	0.474256	0.5012	0.385002	0.602539	0.547737	0.382814	0.556906	0.733062	0.693363	0.760435	0.630224	0.572629	1	0.834416	0.474365	0.704678	0.797828	0.798792
Mouse_Calca+Oprk1	0.508871	0.485322	0.479235	0.360874	0.461279	0.427076	0.362462	0.56575	0.139098	0.50277	0.446177	0.337951	0.472357	0.456019	0.436233	0.476799	0.344927	0.36828	0.55844	0.53528	0.491698	0.518099	0.396384	0.601401	0.550779	0.396921	0.56739	0.804726	0.765795	0.785269	0.684655	0.610984	0.834416	1	0.507844	0.725357	0.797352	0.803424
Mouse_Rxfp1	0.482193	0.482744	0.490647	0.449517	0.456166	0.449854	0.409727	0.390522	0.206114	0.368488	0.402172	0.309197	0.391904	0.411796	0.410697	0.405426	0.305409	0.331963	0.424641	0.433827	0.454884	0.459257	0.345758	0.406239	0.360285	0.332613	0.395749	0.5774	0.610875	0.560226	0.665697	0.740329	0.474365	0.507844	1	0.575667	0.548117	0.555498
Mouse_Sst	0.51739	0.487539	0.509091	0.397447	0.464934	0.458085	0.38358	0.485363	0.15851	0.466509	0.442867	0.359887	0.46224	0.453095	0.435467	0.459986	0.345856	0.348423	0.530951	0.51832	0.503504	0.509819	0.419986	0.526838	0.483223	0.410852	0.499083	0.78838	0.793962	0.748371	0.715579	0.679327	0.704678	0.725357	0.575667	1	0.789637	0.786369
Mouse_Mrgprd	0.522892	0.492422	0.496331	0.380299	0.473397	0.439995	0.377541	0.524281	0.149252	0.489314	0.453612	0.344807	0.472261	0.457869	0.440846	0.475192	0.346346	0.358352	0.551862	0.525414	0.504216	0.520625	0.404903	0.567135	0.509851	0.399261	0.531457	0.8003	0.77382	0.83996	0.701364	0.658172	0.797828	0.797352	0.548117	0.789637	1	0.847706
Mouse_Mrgpra3+Trpv1	0.521509	0.492148	0.498377	0.385284	0.469241	0.445339	0.376659	0.527115	0.148806	0.479562	0.448055	0.340906	0.467485	0.458315	0.439743	0.469971	0.341345	0.358905	0.53445	0.513801	0.492781	0.512729	0.393089	0.554972	0.500257	0.385871	0.522025	0.792872	0.776939	0.795872	0.719298	0.663702	0.798792	0.803424	0.555498	0.786369	0.847706	1

### Sheet: Sheet 2
	Human_Mrgprd	Human_Trpm8	Human_Sst	Human_Calca+Sstr2	Human_Th	Human_Calca+Adra2a	Human_Calca+Dcn	Human_Calca+Oprk1	Human_Rxfp1	C. Macaque_Mrgprd	C. Macaque_Th	C. Macaque_Calca+Adra2a	C. Macaque_Sst	C. Macaque_Calca+Sstr2	C. Macaque_Rxfp1	C. Macaque_Trpm8	C. Macaque_Calca+Oprk1	C. Macaque_Calca+Dcn	Guinea pig_Mrgprd	Guinea pig_Calca+Sstr2	Guinea pig_Trpm8	Guinea pig_Rxfp1	Guinea pig_Sst	Guinea pig_Th	Guinea pig_Calca+Oprk1	Guinea pig_Calca+Adra2a	Guinea pig_Calca+Dcn	Mouse_Calca+Adra2a	Mouse_Calca+Sstr2	Mouse_Th	Mouse_Calca+Dcn	Mouse_Trpm8	Mouse_Mrgpra3+Mrgprb4	Mouse_Calca+Oprk1	Mouse_Rxfp1	Mouse_Sst	Mouse_Mrgprd	Mouse_Mrgpra3+Trpv1
Human_Mrgprd	1	0.664062	0.75641	0.625551	0.658635	0.633745	0.529183	0.59697	0.268182	0.593985	0.560311	0.427386	0.593023	0.553846	0.545113	0.537906	0.403226	0.459075	0.534014	0.561151	0.563433	0.547703	0.407692	0.541796	0.428571	0.387454	0.483965	0.544586	0.554098	0.553055	0.573826	0.539792	0.528875	0.548673	0.531136	0.512903	0.525974	0.563107
Human_Trpm8	0.664062	1	0.685714	0.634361	0.66	0.628571	0.592742	0.574405	0.271493	0.484321	0.544061	0.389558	0.518382	0.549618	0.570342	0.567766	0.372549	0.476703	0.485246	0.524476	0.542125	0.571429	0.357934	0.488095	0.438806	0.364621	0.481159	0.546032	0.560656	0.53481	0.607509	0.585106	0.480938	0.505714	0.544118	0.471875	0.498413	0.506211
Human_Sst	0.75641	0.685714	1	0.687204	0.652893	0.72973	0.576763	0.596273	0.278846	0.556818	0.558233	0.484305	0.611336	0.589431	0.542636	0.552632	0.419492	0.475836	0.515571	0.565056	0.555556	0.528777	0.423387	0.48773	0.436923	0.417969	0.47619	0.557756	0.536667	0.525974	0.572414	0.526502	0.507692	0.519288	0.511194	0.51495	0.513245	0.551155
Human_Calca+Sstr2	0.625551	0.634361	0.687204	1	0.612613	0.718593	0.609524	0.498413	0.317647	0.464286	0.491379	0.437811	0.508475	0.544248	0.508475	0.495968	0.408654	0.460905	0.461255	0.522088	0.523013	0.490272	0.376106	0.419872	0.384365	0.383621	0.405573	0.498258	0.491103	0.441077	0.510949	0.48855	0.426752	0.437309	0.487705	0.412969	0.451049	0.455782
Human_Th	0.658635	0.66	0.652893	0.612613	1	0.621849	0.552846	0.582822	0.282297	0.523985	0.547619	0.429185	0.532567	0.535156	0.538462	0.509091	0.386831	0.440433	0.501706	0.521583	0.533835	0.535971	0.386719	0.526646	0.412651	0.37218	0.473373	0.529032	0.543333	0.547541	0.56314	0.528169	0.513846	0.511765	0.490842	0.487013	0.514851	0.522581
Human_Calca+Adra2a	0.633745	0.628571	0.72973	0.718593	0.621849	1	0.557447	0.577287	0.26	0.521073	0.508065	0.524038	0.542169	0.557851	0.517787	0.511364	0.452489	0.434457	0.492958	0.541667	0.525292	0.511029	0.442553	0.458204	0.438095	0.448133	0.451807	0.573883	0.536082	0.5	0.550877	0.525547	0.4875	0.509091	0.503846	0.488215	0.517123	0.530201
Human_Calca+Dcn	0.529183	0.592742	0.576763	0.609524	0.552846	0.557447	1	0.545171	0.291667	0.413669	0.434109	0.378855	0.439394	0.486056	0.444867	0.457565	0.34322	0.441065	0.386139	0.429078	0.458647	0.443262	0.29845	0.406627	0.368902	0.316794	0.418398	0.459807	0.476667	0.43038	0.489796	0.442509	0.413174	0.431884	0.428044	0.394904	0.434641	0.43038
Human_Calca+Oprk1	0.59697	0.574405	0.596273	0.498413	0.582822	0.577287	0.545171	1	0.197492	0.536443	0.486726	0.37963	0.516224	0.517964	0.511765	0.528902	0.358434	0.449153	0.509537	0.543103	0.504323	0.532578	0.363372	0.561039	0.526178	0.404692	0.581395	0.610959	0.585165	0.562667	0.593315	0.513812	0.603175	0.639687	0.497126	0.541779	0.578512	0.618785
Human_Rxfp1	0.268182	0.271493	0.278846	0.317647	0.282297	0.26	0.291667	0.197492	1	0.182203	0.21327	0.177515	0.198198	0.215962	0.225806	0.206009	0.187135	0.221198	0.195312	0.209205	0.223214	0.231092	0.157068	0.188552	0.15917	0.149254	0.170418	0.192982	0.205128	0.198582	0.222642	0.214575	0.18543	0.1875	0.246575	0.191176	0.203704	0.194346
C. Macaque_Mrgprd	0.593985	0.484321	0.556818	0.464286	0.523985	0.521073	0.413669	0.536443	0.182203	1	0.706383	0.54955	0.771552	0.676349	0.624506	0.690476	0.519651	0.512915	0.534014	0.555556	0.534799	0.510345	0.418605	0.546584	0.46789	0.387454	0.475362	0.525157	0.519231	0.518868	0.503205	0.463816	0.542945	0.544118	0.441379	0.493631	0.546053	0.523659
C. Macaque_Th	0.560311	0.544061	0.558233	0.491379	0.547619	0.508065	0.434109	0.486726	0.21327	0.706383	1	0.550725	0.724444	0.747706	0.701754	0.744589	0.511628	0.535714	0.47079	0.527881	0.540856	0.514599	0.383065	0.493711	0.397554	0.373541	0.43787	0.509804	0.503333	0.533333	0.517007	0.496454	0.463415	0.472141	0.457565	0.448052	0.5	0.4791
C. Macaque_Calca+Adra2a	0.427386	0.389558	0.484305	0.437811	0.429185	0.524038	0.378855	0.37963	0.177515	0.54955	0.550725	1	0.614634	0.661538	0.511416	0.558559	0.585799	0.460177	0.4	0.433198	0.42437	0.376923	0.408867	0.370492	0.351351	0.429952	0.366242	0.431095	0.397163	0.375427	0.394265	0.377358	0.364516	0.373457	0.379592	0.379433	0.392857	0.389655
C. Macaque_Sst	0.593023	0.518382	0.611336	0.508475	0.532567	0.542169	0.439394	0.516224	0.198198	0.771552	0.724444	0.614634	1	0.793578	0.686441	0.780172	0.515837	0.515267	0.510345	0.559259	0.537879	0.507092	0.400794	0.510903	0.450311	0.380228	0.47181	0.517685	0.52649	0.511254	0.530201	0.474403	0.493902	0.505882	0.462094	0.475728	0.508251	0.501597
C. Macaque_Calca+Sstr2	0.553846	0.549618	0.589431	0.544248	0.535156	0.557851	0.486056	0.517964	0.215962	0.676349	0.747706	0.661538	0.793578	1	0.707424	0.765217	0.554502	0.618257	0.501742	0.556391	0.546512	0.525547	0.389558	0.484472	0.433022	0.390625	0.481818	0.539735	0.52862	0.483974	0.537671	0.480836	0.472561	0.516517	0.468635	0.462541	0.490066	0.493548
C. Macaque_Rxfp1	0.545113	0.570342	0.542636	0.508475	0.538462	0.517787	0.444867	0.511765	0.225806	0.624506	0.701754	0.511416	0.686441	0.707424	1	0.772532	0.443966	0.526923	0.469799	0.498221	0.509294	0.545455	0.342205	0.496914	0.406627	0.339483	0.450292	0.484277	0.501629	0.501597	0.525084	0.49481	0.428571	0.462857	0.505576	0.425	0.446203	0.464174
C. Macaque_Trpm8	0.537906	0.567766	0.552632	0.495968	0.509091	0.511364	0.457565	0.528902	0.206009	0.690476	0.744589	0.558559	0.780172	0.765217	0.772532	1	0.502146	0.543071	0.49505	0.562724	0.565056	0.55477	0.373134	0.52439	0.460606	0.379562	0.489796	0.536278	0.550489	0.53481	0.554455	0.557491	0.476608	0.510029	0.516245	0.462733	0.493671	0.492308
C. Macaque_Calca+Oprk1	0.403226	0.372549	0.419492	0.408654	0.386831	0.452489	0.34322	0.358434	0.187135	0.519651	0.511628	0.585799	0.515837	0.554502	0.443966	0.502146	1	0.42735	0.378676	0.409449	0.4	0.386973	0.361502	0.365696	0.355705	0.401869	0.340557	0.410345	0.381944	0.361204	0.374126	0.376866	0.36859	0.364742	0.351779	0.369338	0.372822	0.37037
C. Macaque_Calca+Dcn	0.459075	0.476703	0.475836	0.460905	0.440433	0.434457	0.441065	0.449153	0.221198	0.512915	0.535714	0.460177	0.515267	0.618257	0.526923	0.543071	0.42735	1	0.414239	0.428571	0.43617	0.437288	0.313433	0.394813	0.354651	0.306859	0.410256	0.440367	0.446541	0.421212	0.463023	0.417763	0.413295	0.427374	0.388316	0.382979	0.411765	0.421212
Guinea pig_Mrgprd	0.534014	0.485246	0.515571	0.461255	0.501706	0.492958	0.386139	0.509537	0.195312	0.534014	0.47079	0.4	0.510345	0.501742	0.469799	0.49505	0.378676	0.414239	1	0.726592	0.664179	0.648936	0.617284	0.671975	0.61465	0.55	0.60479	0.537538	0.509036	0.540785	0.512195	0.479624	0.540698	0.529086	0.435484	0.507599	0.543478	0.531532
Guinea pig_Calca+Sstr2	0.561151	0.524476	0.565056	0.522088	0.521583	0.541667	0.429078	0.543103	0.209205	0.555556	0.527881	0.433198	0.559259	0.556391	0.498221	0.562724	0.409449	0.428571	0.726592	1	0.802521	0.703422	0.606838	0.649351	0.644295	0.642553	0.642405	0.586538	0.566343	0.550314	0.555195	0.511628	0.531343	0.546243	0.486111	0.515823	0.528662	0.550314
Guinea pig_Trpm8	0.563433	0.542125	0.555556	0.523013	0.533835	0.525292	0.458647	0.504323	0.223214	0.534799	0.540856	0.42437	0.537879	0.546512	0.509294	0.565056	0.4	0.43617	0.664179	0.802521	1	0.760163	0.562771	0.637874	0.552288	0.558824	0.575	0.553398	0.537705	0.541935	0.546667	0.533101	0.509091	0.50289	0.501818	0.487179	0.529605	0.507886
Guinea pig_Rxfp1	0.547703	0.571429	0.528777	0.490272	0.535971	0.511029	0.443262	0.532578	0.231092	0.510345	0.514599	0.376923	0.507092	0.525547	0.545455	0.55477	0.386973	0.437288	0.648936	0.703422	0.760163	1	0.490196	0.630573	0.538941	0.505792	0.604294	0.535385	0.549206	0.553125	0.563107	0.550676	0.489914	0.509804	0.505226	0.477064	0.507788	0.501511
Guinea pig_Sst	0.407692	0.357934	0.423387	0.376106	0.386719	0.442553	0.29845	0.363372	0.157068	0.418605	0.383065	0.408867	0.400794	0.389558	0.342205	0.373134	0.361502	0.313433	0.617284	0.606838	0.562771	0.490196	1	0.471572	0.517986	0.68254	0.450161	0.423333	0.38206	0.393443	0.374582	0.348432	0.394984	0.385757	0.33829	0.40273	0.401361	0.41196
Guinea pig_Th	0.541796	0.488095	0.48773	0.419872	0.526646	0.458204	0.406627	0.561039	0.188552	0.546584	0.493711	0.370492	0.510903	0.484472	0.496914	0.52439	0.365696	0.394813	0.671975	0.649351	0.637874	0.630573	0.471572	1	0.610465	0.480263	0.670487	0.548476	0.548023	0.582386	0.533898	0.491379	0.559459	0.559896	0.459941	0.504155	0.545455	0.538674
Guinea pig_Calca+Oprk1	0.428571	0.438806	0.436923	0.384365	0.412651	0.438095	0.368902	0.526178	0.15917	0.46789	0.397554	0.351351	0.450311	0.433022	0.406627	0.460606	0.355705	0.354651	0.61465	0.644295	0.552288	0.538941	0.517986	0.610465	1	0.553957	0.591549	0.519663	0.488764	0.497222	0.46648	0.439655	0.494652	0.516971	0.414925	0.478873	0.48169	0.505587
Guinea pig_Calca+Adra2a	0.387454	0.364621	0.417969	0.383621	0.37218	0.448133	0.316794	0.404692	0.149254	0.387454	0.373541	0.429952	0.380228	0.390625	0.339483	0.379562	0.401869	0.306859	0.55	0.642553	0.558824	0.505792	0.68254	0.480263	0.553957	1	0.468153	0.451827	0.392157	0.394231	0.398671	0.364261	0.395706	0.402941	0.33574	0.384868	0.392739	0.412338
Guinea pig_Calca+Dcn	0.483965	0.481159	0.47619	0.405573	0.473373	0.451807	0.418398	0.581395	0.170418	0.475362	0.43787	0.366242	0.47181	0.481818	0.450292	0.489796	0.340557	0.410256	0.60479	0.642405	0.575	0.604294	0.450161	0.670487	0.591549	0.468153	1	0.561644	0.557103	0.530997	0.530387	0.480447	0.527273	0.576227	0.437143	0.485255	0.504065	0.535135
Mouse_Calca+Adra2a	0.544586	0.546032	0.557756	0.498258	0.529032	0.573883	0.459807	0.610959	0.192982	0.525157	0.509804	0.431095	0.517685	0.539735	0.484277	0.536278	0.410345	0.440367	0.537538	0.586538	0.553398	0.535385	0.423333	0.548476	0.519663	0.451827	0.561644	1	0.807432	0.684211	0.760797	0.648208	0.678571	0.797546	0.575658	0.693291	0.718447	0.726984
Mouse_Calca+Sstr2	0.554098	0.560656	0.536667	0.491103	0.543333	0.536082	0.476667	0.585165	0.205128	0.519231	0.503333	0.397163	0.52649	0.52862	0.501629	0.550489	0.381944	0.446541	0.509036	0.566343	0.537705	0.549206	0.38206	0.548023	0.488764	0.392157	0.557103	0.807432	1	0.686709	0.783505	0.695205	0.670695	0.769231	0.608247	0.712871	0.710526	0.708333
Mouse_Th	0.553055	0.53481	0.525974	0.441077	0.547541	0.5	0.43038	0.562667	0.198582	0.518868	0.533333	0.375427	0.511254	0.483974	0.501597	0.53481	0.361204	0.421212	0.540785	0.550314	0.541935	0.553125	0.393443	0.582386	0.497222	0.394231	0.530997	0.684211	0.686709	1	0.697749	0.685619	0.692771	0.663818	0.611486	0.639752	0.734426	0.69375
Mouse_Calca+Dcn	0.573826	0.607509	0.572414	0.510949	0.56314	0.550877	0.489796	0.593315	0.222642	0.503205	0.517007	0.394265	0.530201	0.537671	0.525084	0.554455	0.374126	0.463023	0.512195	0.555195	0.546667	0.563107	0.374582	0.533898	0.46648	0.398671	0.530387	0.760797	0.783505	0.697749	1	0.743772	0.630952	0.686391	0.683636	0.647436	0.677524	0.67619
Mouse_Trpm8	0.539792	0.585106	0.526502	0.48855	0.528169	0.525547	0.442509	0.513812	0.214575	0.463816	0.496454	0.377358	0.474403	0.480836	0.49481	0.557491	0.376866	0.417763	0.479624	0.511628	0.533101	0.550676	0.348432	0.491379	0.439655	0.364261	0.480447	0.648208	0.695205	0.685619	0.743772	1	0.568862	0.605882	0.742063	0.590909	0.615132	0.625806
Mouse_Mrgpra3+Mrgprb4	0.528875	0.480938	0.507692	0.426752	0.513846	0.4875	0.413174	0.603175	0.18543	0.542945	0.463415	0.364516	0.493902	0.472561	0.428571	0.476608	0.36859	0.413295	0.540698	0.531343	0.509091	0.489914	0.394984	0.559459	0.494652	0.395706	0.527273	0.678571	0.670695	0.692771	0.630952	0.568862	1	0.730659	0.510638	0.728707	0.8	0.801282
Mouse_Calca+Oprk1	0.548673	0.505714	0.519288	0.437309	0.511765	0.509091	0.431884	0.639687	0.1875	0.544118	0.472141	0.373457	0.505882	0.516517	0.462857	0.510029	0.364742	0.427374	0.529086	0.546243	0.50289	0.509804	0.385757	0.559896	0.516971	0.402941	0.576227	0.797546	0.769231	0.663818	0.686391	0.605882	0.730659	1	0.535503	0.727273	0.709581	0.769697
Mouse_Rxfp1	0.531136	0.544118	0.511194	0.487705	0.490842	0.503846	0.428044	0.497126	0.246575	0.441379	0.457565	0.379592	0.462094	0.468635	0.505576	0.516245	0.351779	0.388316	0.435484	0.486111	0.501818	0.505226	0.33829	0.459941	0.414925	0.33574	0.437143	0.575658	0.608247	0.611486	0.683636	0.742063	0.510638	0.535503	1	0.518033	0.567568	0.563934
Mouse_Sst	0.512903	0.471875	0.51495	0.412969	0.487013	0.488215	0.394904	0.541779	0.191176	0.493631	0.448052	0.379433	0.475728	0.462541	0.425	0.462733	0.369338	0.382979	0.507599	0.515823	0.487179	0.477064	0.40273	0.504155	0.478873	0.384868	0.485255	0.693291	0.712871	0.639752	0.647436	0.590909	0.728707	0.727273	0.518033	1	0.734007	0.765886
Mouse_Mrgprd	0.525974	0.498413	0.513245	0.451049	0.514851	0.517123	0.434641	0.578512	0.203704	0.546053	0.5	0.392857	0.508251	0.490066	0.446203	0.493671	0.372822	0.411765	0.543478	0.528662	0.529605	0.507788	0.401361	0.545455	0.48169	0.392739	0.504065	0.718447	0.710526	0.734426	0.677524	0.615132	0.8	0.709581	0.567568	0.734007	1	0.769231
Mouse_Mrgpra3+Trpv1	0.563107	0.506211	0.551155	0.455782	0.522581	0.530201	0.43038	0.618785	0.194346	0.523659	0.4791	0.389655	0.501597	0.493548	0.464174	0.492308	0.37037	0.421212	0.531532	0.550314	0.507886	0.501511	0.41196	0.538674	0.505587	0.412338	0.535135	0.726984	0.708333	0.69375	0.67619	0.625806	0.801282	0.769697	0.563934	0.765886	0.769231	1
